# Substrate Stiffness Dictates Unique Doxorubicin-induced Senescence-associated Secretory Phenotypes and Transcriptomic Signatures in Human Pulmonary Fibroblasts

**DOI:** 10.1101/2024.11.18.623471

**Authors:** Huixun Du, Jacob P. Rose, Joanna Bons, Li Guo, Taylor R. Valentino, Fei Wu, Jordan B. Burton, Nathan Basisty, Max Manwaring-Mueller, Priya Makhijani, Nan Chen, Veronica Chang, Shawn Winer, Judith Campisi, David Furman, Andras Nagy, Birgit Schilling, Daniel A. Winer

## Abstract

Cells are subjected to dynamic mechanical environments which impart forces and induce cellular responses. In age-related conditions like pulmonary fibrosis, there is both an increase in tissue stiffness and an accumulation of senescent cells. While senescent cells produce a senescence-associated secretory phenotype (SASP), the impact of physical stimuli on both cellular senescence and the SASP is not well understood. Here, we show that mechanical tension, modeled using cell culture substrate rigidity, influences senescent cell markers like SA-β-gal and secretory phenotypes. Comparing human primary pulmonary fibroblasts (IMR-90) cultured on physiological (2 kPa), fibrotic (50 kPa), and plastic (approximately 3 GPa) substrates, followed by senescence induction using doxorubicin, we identified unique high-stiffness-driven secretory protein profiles using mass spectrometry and transcriptomic signatures, both showing an enrichment in collagen proteins. Consistently, clusters of p21+ cells are seen in fibrotic regions of bleomycin induced pulmonary fibrosis in mice. Computational meta-analysis of single-cell RNA sequencing datasets from human interstitial lung disease confirmed these stiffness SASP genes are highly expressed in disease fibroblasts and strongly correlate with mechanotransduction and senescence-related pathways. Thus, mechanical forces shape cell senescence and their secretory phenotypes.
