## Supplementary Tables for "Substrate Stiffness Dictates Unique Doxorubicin-induced Senescence-associated Secretory Phenotypes and Transcriptomic Signatures in Human Pulmonary Fibroblasts": Supplementary Table 6_GeneSet.csv

Basisty_et_al_2020_SASPAtlas_IMR90	Basisty_et_al_2020_SASPAtlas_Core	250nMPL_mRNA_DEG	250nM2kpa__mRNA_DEG	GOBP_CELLULAR_RESPONSE_TO_MECHANICAL_STIMULUS	GOMF_MECHANOSENSITIVE_ION_CHANNEL_ACTIVITY	GOBP_EXTRACELLULAR_MATRIX_ASSEMBLY	GOBP_CELLULAR_SENESCENCE	Fridman_Tainsky_2008	Saul_et_al_2022_SenMayo	KEGG_FOCAL_ADHESION	250nMPLv2kPa_SASPCb	250nM50v2kPa_SASP	Hernandez-Segura_et_al_2017
fibroblast all SASP (atlas) PMID: 31945054	MS huamn serum overlap SASP(atlas) PMID: 31945054	Up in 250nm Plastic DEG (Padj0.05)	Up in 250nm 2kPa DEG (Padj 0.05)	GO:0071260	GO:0008381	GO:0085029	GO:0090398	Pubmed 18711403	PMID: 35974106	M7253	MassSpec pooled 250nm doxo pls v 2kpa top 30 by adj.p	MassSpec 250nm doxo 50kpa v 2kpa top 30 by FC	PMID: 28844647
CXCL1	ALCAM	PRSS23	TREM1	AGT	KCNK4	AGT	ABI3	ALDH1A3	ACVR1B	ACTB	PLEC	PTMA	TREM1
PTX3	BGN	SPARC	MMP3	ANKRD1	NALF1	ANTXR1	ABL1	AOPEP	ANG	ACTG1	COL6A3	AP3B1	C3
MMP1	COTL1	CAV1	ATP6V0B	AQP1	NALF2	ATP7A	AKT3	CCN2	ANGPT1	ACTN1	FLNA	DCBLD2	LCE2A
HMGA1	CST3	IGFBP5	STUB1	ATP1A2	PIEZO1	CLASP1	ARG2	CCND1	ANGPTL4	ACTN2	FLNC	CHORDC1	MRGPRX3
GSTO1	CTSB	ACTA2	PHPT1	BAD	PIEZO2	CLASP2	ARNTL	CD44	AREG	ACTN3	FLNB	YKT6	KCNH6
GDF15	CTSD	LBH	TFPI2	BAG3	TMC1	COL1A2	ATM	CDKN1A	AXL	ACTN4	AHNAK	LGALS7	CSF2
PSME1	CTSZ	DCN	PGPEP1	BAK1	TMC2	COL3A1	B2M	CDKN1C	BEX3	AKT1	MYH9	GPNMB	DKK2
TIMP1	FN1	PDE5A	MMP1	BCL10	TMC3	DAG1	BCL6	CDKN2A	BMP2	AKT2	FN1	CCT8	KCNJ15
PPIB	GDF15	TGFB2-OT1	SVIP	BMP6	TMC4	EFEMP2	BMPR1A	CDKN2B	BMP6	AKT3	TLN1	SDC4	PTPRZ1
STC1	GSN	FGF7	TIMP1	BNIP3	TMC5	EMILIN1	CALR	CDKN2D	C3	ARHGAP35	ACTN1	NLN	PADI2
CTSB	GSTP1	NREP	CDKN1A	CASP1	TMC6	FBLN5	CDK2	CITED2	CCL1	ARHGAP5	DSP	FUCA1	MYOZ2
TNC	HSPA1A	COL5A2	STC1	CASP2	TMC7	FKBP10	CDK6	CLTB	CCL13	BAD	SPTAN1	TXNDC12	DUSP26
LTBP1	HSPA8	EFEMP1		CASP5	TMC8	GAS6	CDKN1A	COL1A2	CCL16	BCAR1	IQGAP1	TPT1	ANGPTL4
CTSD	IGFBP2	THBS2		CASP8	TMEM150C	GPM6B	CDKN1B	CREG1	CCL2	BCL2	KRT10	MAP1LC3A	OLAH
PLEC	IGFBP7	COL1A1		CASP8AP2	TMEM63A	HAPLN2	CDKN2A	CRYAB	CCL20	BIRC2	COL12A1	LAMP2	C2orf72
COPA	MMP1	TRO		CD40	TMEM63B	HAS1	CDKN2B	CXCL14	CCL24	BIRC3	VCL	PROCR	TNFSF15
NME2	MMP2	WNT16		CHEK1	TRPV4	HAS2	CGAS	CYP1B1	CCL26	BRAF	DYNC1H1	SEC13	BEST3
HMGB1	PARK7	CCDC66		CNN2		HAS3	ECRG4	EIF2S2	CCL3	CAPN2	SPTBN1	CMPK1	XIRP2
FKBP10	PGK1	COL3A1		COL1A1		IHH	EEF1E1	ESM1	CCL3L1	CAV1	HSPG2	RPS7	EREG
QSOX1	POSTN	SOX6		CRADD		LAMB1	FBXO5	F3	CCL4	CAV2	COL1A2	IDI1	MT3
TPD52L2	SERPING1	CEMIP		CYBA		LAMB2	H2AX	FILIP1L	CCL5	CAV3	KRT1	TARS1	CA7
AKR1B1	STC1	MKI67		DAG1		LAMB3	HLA-G	FN1	CCL7	CCND1	THBS1	CALML5	C5orf46
BASP1	TIMP1			ENG		LAMB4	HMGA1	GSN	CCL8	CCND2	LAMA1	S100A16	FOLR3
IGFBP4	TIMP2			F11R		LOX	HMGA2	GUK1	CD55	CCND3	MAP4	CPNE3	ABCB1
P4HB	YWHAQ			FADD		LTBP3	HRAS	HBS1L	CD9	CDC42	LMNA	NCSTN	ARFGEF3
HSPE1				FAS		MFAP4	ID2	HPS5	CSF1	CHAD	COL1A1	NME2P1	ALOX15B
PGK1				GADD45A		MIR29B1	IGF1R	HSPA2	CSF2	COL11A1	LAMA4	TMSB4X	PECAM1
AKR1A1				GCLC		MYH11	ING2	HTATIP2	CSF2RB	COL11A2	LAMB1	ECI1	KCNC3
ECM1				HABP4		NOTCH1	KAT5	IFI16	CST4	COL1A1	CLTC	PAFAH1B2	DCHS2
COL6A1				IGF1R		NTN4	KAT6A	IFNG	CTNNB1	COL1A2	MAP1B	PIK3IP1	SLC2A5
CST3				IL13		NTNG1	KIR2DL4	IGFBP1	CTSB	COL2A1			TRPM8
PDLIM1				IL1B		NTNG2	MAGEA2	IGFBP2	CXCL1	COL3A1			KIAA1671
AARS				IRF1		PHLDB1	MAGEA2B	IGFBP3	CXCL10	COL4A1			CAMK2B
EMILIN1				ITGA2		PHLDB2	MAP2K1	IGFBP4	CXCL12	COL4A2			SLC6A13
NUCB1				KCNJ2		PLOD3	MAP2K3	IGFBP5	CXCL16	COL4A4			CCDC68
MMP2				KCNK4		PXDN	MAP2K4	IGFBP6	CXCL2	COL4A6			TRIM29
CD44				LTBR		QSOX1	MAP2K6	IGFBP7	CXCL3	COL5A1			TMEM151A
GAPDH				MAG		RAMP2	MAP2K7	IGSF3	CXCL8	COL5A2			ACSM4
LGALS1				MAP2K4		RGCC	MAP3K3	ING1	CXCR2	COL5A3			PTPRR
YWHAB				MAP3K1		SMAD3	MAP3K5	IRF5	DKK1	COL6A1			C15orf48
TBCA				MAP3K14		SMPD3	MAPK10	IRF7	EDN1	COL6A2			XIRP1
PRKCSH				MAP3K2		SOX9	MAPK11	ISG15	EGF	COL6A3			GAD1
MIF				MAPK3		TGFB1	MAPK14	MAP1LC3B	EGFR	COL6A6			SCN3B
MYDGF				MAPK8		THSD4	MAPK8	MAP2K3	EREG	COMP			GPR68
PLOD1				MTPN		TIE1	MAPK9	MDM2	ESM1	CRK			NTN1
MYH9				MYD88		TNXB	MAPKAPK5	MMP1	ETS2	CRKL			STC1
LGALS3BP				NFKB1			MIR10A	NDN	FAS	CTNNB1			CTSS
PDIA3				PDE2A			MIR146A	NME2	FGF1	DIAPH1			CELF5
HSPA5				PIEZO1			MIR17	NRG1	FGF2	DOCK1			RUNDC3B
NPM1				PIEZO2			MIR188	OPTN	FGF7	EGF			CLDN16
NPC2				PLEC			MIR20B	PEA15	GDF15	EGFR			MYH2
IQGAP1				PTGER4			MIR217	RAB13	GEM	ELK1			PTPRO
EIF4A1				PTGS2			MIR22	RAB31	GMFG	ERBB2			PSG6
PSAP				SCX			MIR34A	RAB5B	HGF	FLNA			AMPD3
FLNA				SLC2A1			MIR543	RABGGTA	HMGB1	FLNB			RDH16
HNRNPA2B1				SLC38A2			MIR590	RAC1	ICAM1	FLNC			HTR2A
MDH2				SLC9A1			NEK4	RBL2	ICAM3	FLT1			CASKIN1
BGN				SOX9			NEK6	RGL2	IGF1	FLT4			SOD2
HEXA				TLR3			NSMCE2	RHOB	IGFBP1	FN1			MT1G
HSP90AB1				TLR4			NUAK1	RRAS	IGFBP2	FYN			ARHGDIG
MYL12B;MYL12A				TLR5			OPA1	S100A11	IGFBP3	GRB2			TSPAN13
FLNB				TLR7			PAWR	SERPINB2	IGFBP4	GSK3B			B4GALNT2
ENO1				TLR8			PLA2R1	SERPINE1	IGFBP5	HGF			MEOX1
MRC2				TMEM150C			PLK2	SMPD1	IGFBP6	HRAS			TMPRSS7
IGFBP5				TNFRSF10A			PML	SMURF2	IGFBP7	IBSP			EFCAB5
MYL6				TNFRSF10B			PNPT1	SOD1	IL10	IGF1			SOWAHB
PPIA				TNFRSF1A			PRKCD	SPARC	IL13	IGF1R			CCND1
TPI1				TNFRSF8			PRMT6	STAT1	IL15	ILK			NMNAT2
APP				TNFSF14			RBL1	TES	IL18	ITGA1			DIRC3
PGAM1				WNT11			RSL1D1	TFAP2A	IL1A	ITGA10			TNFRSF10D
FKBP1A							SIRT1	TGFB1I1	IL1B	ITGA11			THEM5
MDH1							SLC30A10	THBS1	IL2	ITGA2			ADTRP
PRDX6							SMC5	TNFAIP2	IL32	ITGA2B			HKDC1
GSTP1							SMC6	TNFAIP3	IL6	ITGA3			CTB-55O6.8
PKM							SPI1	TP53	IL6ST	ITGA4			TLL2
CTSZ							SRF	TSPYL5	IL7	ITGA5			PRDM12
TXNRD1							TBX2	VIM	INHA	ITGA6			CD177
DPYSL2							TBX3		IQGAP2	ITGA7			GDNF
PFN1							TERC		ITGA2	ITGA8			ADAM28
HEXB							TERF2		ITPKA	ITGA9			ABCA13
HSPA8							TERT		JUN	ITGAV			RAB3IP
HSPA1A;HSPA1B							TP53		KITLG	ITGB1			P2RX5
ACTN4							TWIST1		LCP1	ITGB3			ERMN
YWHAQ							ULK3		MIF	ITGB4			SLC31A2
PSMB6							VASH1		MMP1	ITGB5			PLAT
TIMP2							WNT16		MMP10	ITGB6			GALR2
ENO3							YBX1		MMP12	ITGB7			FREM3
VASN							YPEL3		MMP13	ITGB8			LRRC4B
AHNAK							ZKSCAN3		MMP14	JUN			SMIM3
YWHAE							ZMPSTE24		MMP2	KDR			AKR1B1
SOD1							ZNF277		MMP3	LAMA1			NOX5
ARHGDIA									MMP9	LAMA2			CD163L1
CLEC11A									NAP1L4	LAMA3			RNF224
ACTN1									NRG1	LAMA4			C2orf66
VIM									PAPPA	LAMA5			OCLN
TKT									PECAM1	LAMB1			ADGRV1
HSP90AA1									PGF	LAMB2			APLP1
PRCP									PIGF	LAMB3			CITED4
POTEF									PLAT	LAMB4			ADCY10
TPM2									PLAU	LAMC1			EPGN
LDHA									PLAUR	LAMC2			EGFL7
CALM1									PTBP1	LAMC3			GCKR
COL12A1									PTGER2	MAP2K1			C4orf47
LDHB									PTGES	MAPK1			MAFF
PLOD3									RPS6KA5	MAPK10			PARD6B
YWHAZ									SCAMP4	MAPK3			GRIN2A
PARK7									SELPLG	MAPK8			CELSR1
HSPG2									SEMA3F	MAPK9			KRT34
WDR1									SERPINB4	MET			DNAAF1
VCL									SERPINE1	MYL10			RP11-166B2.1
CTHRC1									SERPINE2	MYL12A			ATP1A3
EEF2									SPP1	MYL12B			CALY
PEBP1									SPX	MYL2			TSPAN1
AGRN									TIMP2	MYL5			TNS4
FN1									TNF	MYL7			XDH
POSTN									TNFRSF10C	MYL9			ACER2
GDI2									TNFRSF11B	MYLK			GM2A
CLIC1									TNFRSF1A	MYLK2			ENC1
ACTB;ACTG1									TNFRSF1B	MYLK3			HMCN2
CALD1									TUBGCP2	MYLPF			FAM155A
CORO1C									VEGFA	PAK1			RORA
SH3BGRL3									VEGFC	PAK2			MTRNR2L8
PXDN									VGF	PAK3			DGAT2
GANAB									WNT16	PAK4			MT-ND5
VCAN									WNT2	PAK5			DNAJC6
ACTBL2										PAK6			SAT1
TAGLN2										PARVA			POLN
SERPINH1										PARVB			SLC22A14
TLN1										PARVG			IRAK2
LASP1										PDGFA			CNIH3
MSN										PDGFB			PROSER2
PSMA3										PDGFC			ARL13A
ALDOA										PDGFD			SERPINE1
IGF2										PDGFRA			TDRKH
RCN1										PDGFRB			PLOD2
FLNC										PDPK1			C17orf96
CAP1										PGF			SMURF2
EFEMP2										PIK3CA			C9orf50
GSN										PIK3CB			CTD-3088G3.8
PRDX1										PIK3CD			BPGM
COL6A2										PIK3CG			ERN1
HSP90B1										PIK3R1			FNDC4
PLS3										PIK3R2			CCR7
EZR										PIK3R3			HEPHL1
ALCAM										PIK3R5			CRYL1
CALU										PIP5K1C			DYNLT3
LOXL2										PPP1CA			NCF2
COTL1										PPP1CB			HK2
ALDOC										PPP1CC			ZNF610
GLO1										PPP1R12A			PRDM1
										PRKCA			AOC2
										PRKCB			SPTBN2
										PRKCG			IL12A
										PTEN			NDRG1
										PTK2			PDLIM4
										PXN			TMEM236
										RAC1			LSMEM1
										RAC2			FAM162A
										RAC3			CCDC62
										RAF1			ITGB5
										RAP1A			FICD
										RAP1B			MT-CYB
										RAPGEF1			HBEGF
										RASGRF1			MT-ND2
										RELN			MT-ND4
										RHOA			PRSS23
										ROCK1			PSG2
										ROCK2			FGF2
										SHC1			MT-ND4L
										SHC2			NOMO1
										SHC3			FAM174A
										SHC4			PARD6A
										SOS1			TRPV2
										SOS2			MAP1LC3B2
										SPP1			TLCD1
										SRC			MAN2A2
										THBS1			CALML6
										THBS2			MFSD3
										THBS3			OAZ3
										THBS4			BCL2L2-PABPN1
										TLN1			TCTEX1D4
										TLN2			PIM2
										TNC			ANKRD42
										TNN			TSPYL2
										TNR			MT2A
										TNXB			SLC20A1
										VASP			BCAP31
										VAV1			LPCAT2
										VAV2			MCOLN1
										VAV3			DNASE1L1
										VCL			AMN1
										VEGFA			PINK1
										VEGFB			BRSK1
										VEGFC			TMEM30A
										VEGFD			TGFBR3L
										VTN			SHANK3
										VWF			SYT5
										XIAP			RGMB
										ZYX			KRTAP2-3
													VKORC1
													TOR1B
													AHCYL2
													BCL2L1
													PLK3
													FAM219A
													SH2B2
													TNIP1
													ADIPOR1
													TMEM68
													EMC7
													FZD8
													SEC11C
													UPP1
													C2CD2L
													SLC2A13
													TACR2
													WRB
													P4HA2
													CSGALNACT2
													BTRC
													TMEM38B
													TUSC2
													SPRED3
													RAB3A
													RHBDF2
													FAM214B
													DGKA
													ERO1A
													BCL2L2
													SLC6A8
													POMGNT1
													SLC9A1
													ZNF28
													RGPD8
													MMRN2
													CPEB4
													SLC25A4
													PLA2G15
													HECW2
													IGF2R
													GBA
													IFNGR2
													HIPK3
													FAM3C
													ATP6V1G1
													KIAA1549
													SUSD6
													SH3PXD2A
													TMEM179B
													C22orf23
													SLC35E1
													TGOLN2
													ATP13A2
													SPRYD3
													TMEM87B
													FAM109A
													TMEM206
													ZNF432
													KIAA1024
													NFKBIE
													PLD6
													PSG1
													SDCBP2
													ADCY6
													GDF11
													PEX7
													TMEM245
													NFE2L3
													NOMO2
													MCFD2
													IL1RAP
													SCARB1
													TFAP2C
													TMEM147
													DDRGK1
													TIGAR
													COQ10B
													ACRC
													TMED3
													PTGIR
													SAMD8
													RNF19B
													ABHD6
													COX14
													ATG4A
													MEI1
													SLC10A3
													PLOD1
													LRP12
													NOL3
													CDADC1
													SBDS
													PPP1R12C
													KIF1C
													EMC3
													C15orf52
													GFPT1
													NIPA1
													RMDN3
													SCAMP1
													IFNGR1
													CTSZ
													FAM177A1
													GLB1
													BCAP29
													RAI14
													EML2
													TAF13
													CLCN3
													CYB561
													SELT
													CCDC107
													CHPF2
													ATRN
													SCOC
													POGLUT1
													FAM234B
													AGPAT1
													CLPTM1
													PTPMT1
													TRAK2
													GPR157
													TMEM41A
													HKR1
													OBFC1
													EFTUD1
													TMCO1
													C1GALT1
													NKIRAS1
													IFNAR2
													CTAGE5
													TMEM8A
													DDA1
													RAB3B
													CPD
													CCNE1
													EDEM3
													PPP3CC
													AK1
													TRIM23
													MINPP1
													TIPARP
													RAB11FIP5
													ALKBH6
													LARP6
													LMLN
													GRK4
													EXT2
													SNPH
													KIF3B
													SLC25A20
													ZNF816
													LIG4
													WDR47
													SLC29A1
													MAN1B1
													SDF2
													ITGA3
													TOM1
													ATP6V1F
													PLXNA3
													ACP6
													SMIM13
													RUNDC1
													ATG2A
													CHMP5
													ZNF691
													JKAMP
													TOLLIP
													ZDHHC5
													SAMD10
													TM9SF2
													TOR1AIP2
													TOR1A
													CLTB
													IMPAD1
													MBOAT7
													SLC16A3
													NUMB
													TSPYL1
													ZFYVE27
													IPO13
													DNAJC5
													CERS5
													CSRNP2
													PDPK1
													APBA3
													ZNF597
													DYNC1LI2
													SELK
													XYLT2
													TRAF3IP1
													CYB561A3
													ATP6V0B
													POFUT2
													CMAS
													TTC7B
													RABGGTA
													FAM195A
													NUDT22
													GBE1
													PEX19
													HS2ST1
													TOMM7
													PRKCD
													SCAMP3
													CD44
													RAB21
													HSDL1
													SENP5
													SPCS1
													MT-CO3
													C1orf27
													ECM1
													ACAD8
													HAGHL
													AKIRIN1
													TOR4A
													SLC2A8
													RNF20
													PDE6D
													ST3GAL3
													TCFL5
													SLC35E4
													UCHL3
													TTC13
													ATP1B3
													FAM3A
													FBXO9
													ZBTB7A
													ATP6V1E1
													ATP6V1H
													SUCO
													TM9SF1
													TM9SF3
													UBA5
													EXOC8
													ZDHHC18
													MTM1
													ATF6
													UFM1
													ENGASE
													GMCL1
													NPTN
													TMEM131
													GPR176
													MTFR1L
													ISCA1
													CENPT
													RALGDS
													FKBP2
													CHST12
													RAB22A
													MRPL34
													CERS2
													ERP44
													CEBPZOS
													GAMT
													FBXW11
													WDR26
													INPP1
													NPEPPS
													CNIH1
													MRPL41
													CCDC91
													HACE1
													MOSPD2
													KIAA2013
													GYS1
													PLEKHB2
													BTN2A1
													SIRPA
													KIAA0100
													ATOX1
													ACADVL
													DNAJC16
													ADGRE5
													LPIN2
													SKP1
													DNAJC3
													MLLT11
													TRAF3
													GDI1
													FAM83H
													ZNF692
													DPAGT1
													STX16
													UBE2W
													BRF2
													OCRL
													GMIP
													TBC1D24
													GLA
													PTPN11
													SLC27A4
													DNAL1
													MRS2
													ARL8B
													TRIM8
													TMTC3
													ZDHHC21
													MICALL2
													TCP11L1
													F2R
													PITPNA
													MBTPS2
													UVRAG
													DLGAP4
													ANO10
													SSR3
													DAD1
													PPP2R2A
													SKIV2L
													SMG8
													PTDSS1
													SLC25A30
													DHX32
													RAB18
													TAOK2
													NEIL2
													GLI4
													PRDX2
													SETD7
													URGCP
													SETD3
													TANGO2
													PCYT1A
													AUP1
													PJA2
													NCKIPSD
													APLP2
													EAF1
													APMAP
													KLC1
													LEMD2
													KTN1
													PIGG
													HELQ
													B4GALT7
													BICD2
													SRSF5
													EIF4G3
													RABIF
													SRP14
													ZNF329
													STUB1
													SDHAF4
													PRR7
													BRK1
													DCTN6
													CGRRF1
													CALU
													WBSCR22
													LINC00493
													COG1
													PIK3C3
													DESI1
													TMX2
													TRAPPC3
													CCDC47
													NAA30
													SENP2
													PPFIBP1
													PPFIA1
													RBM18
													DNAJB1
													GOLIM4
													KATNAL1
													SLC25A51
													GLTP
													SNRNP70
													POLRMT
													NPRL2
													SLC12A6
													RAB7A
													PQLC2
													SLU7
													ATG9A
													RER1
													HM13
													CIAO1
													RNF139
													COQ4
													C9orf78
													ZFAND2A
													TXNDC11
													VPS37A
													ZRSR2
													TMEM167A
													RAB11A
													NDUFA3
													FUNDC2
													NAT6
													CPNE3
													ZBTB43
													RUBCN
													POFUT1
													ZNHIT1
													ORAOV1
													FIG4
													DGKQ
													HMGCL
													FRMD8
													NGRN
													PAFAH1B2
													UBE2Q1
													VPS53
													C21orf59
													KIAA0907
													FAM73A
													TADA2B
													ABCF3
													PDHX
													C16orf72
													CPTP
													CREB3
													KIAA1958
													NDUFA1
													AP1S1
													SPG7
													C6orf106
													FCHSD1
													NIPA2
													VPS18
													LAMTOR2
													ZNF791
													PPP2CB
													MAPK9
													GALNT1
													RRN3
													TRAPPC6B
													CDC42BPB
													ARF3
													TMED7
													MAP4K2
													NADK
													NSRP1
													CDC16
													GRIPAP1
													UBE2Z
													MTPN
													FOCAD
													G3BP2
													NCDN
													DPCD
													RPN1
													HYAL2
													RTCA
													XIAP
													PDE12
													AKAP10
													LEMD3
													BCL10
													EME2
													CMPK1
													NUDT19
													C7orf60
													ADPGK
													UBR3
													NUDCD3
													KIAA0556
													SCYL1
													BRAP
													SNRNP27
													PCMT1
													ATP2C1
													ATL3
													ST6GALNAC4
													SNX25
													PRAF2
													HADHB
													RNF121
													SLC25A43
													BECN1
													SFXN4
													TMED2
													PCNP
													BTBD10
													WWP1
													PTPN1
													ARFRP1
													5-Mar
													OST4
													SRPRB
													IKBKAP
													ZFR
													MIEF1
													CHM
													CHMP4B
													TSEN34
													NECAP1
													LGALS8
													SUFU
													RNF181
													PPP6R2
													ALAS1
													OAT
													WDR45B
													FKRP
													ABHD13
													SNIP1
													SCAF1
													UBE2G2
													MTDH
													SLC25A39
													BNIP2
													STX4
													NPLOC4
													FBXW5
													NAA10
													MAP3K7
													ATG4B
													ZNF587
													COG6
													OAZ1
													USP38
													NAPA
													SMG7
													RBAK
													DDB1
													MFN2
													CSNK1D
													WDR44
													AGPAT3
													PFKM
													SEC24B
													CTNNA1
