## Supplementary Tables for "Substrate Stiffness Dictates Unique Doxorubicin-induced Senescence-associated Secretory Phenotypes and Transcriptomic Signatures in Human Pulmonary Fibroblasts": Supplementary Table 7_DIAisolation_SCIEX.xlsx

### Sheet: Sciex
Isolation scheme of the DIA acquisition method on the TripleTOF 6600 mass spectrometer.
A 64-variable windows DIA method was optimized from DDA analysis using the SCIEX "variable window calculator" algorithm.
DIA window	Start m/z	End m/z
1	399.5	408.2
2	407.2	415.8
3	414.8	422.7
4	421.7	429.7
5	428.7	437.3
6	436.3	444.8
7	443.8	451.7
8	450.7	458.7
9	457.7	466.7
10	465.7	473.4
11	472.4	478.3
12	477.3	485.4
13	484.4	491.2
14	490.2	497.7
15	496.7	504.3
16	503.3	511.2
17	510.2	518.2
18	517.2	525.3
19	524.3	533.3
20	532.3	540.3
21	539.3	546.8
22	545.8	554.5
23	553.5	561.8
24	560.8	568.3
25	567.3	575.7
26	574.7	582.3
27	581.3	588.8
28	587.8	595.8
29	594.8	601.8
30	600.8	608.9
31	607.9	616.9
32	615.9	624.8
33	623.8	632.2
34	631.2	640.8
35	639.8	647.9
36	646.9	654.8
37	653.8	661.5
38	660.5	670.3
39	669.3	678.8
40	677.8	687.8
41	686.8	696.9
42	695.9	706.9
43	705.9	715.9
44	714.9	726.2
45	725.2	737.4
46	736.4	746.6
47	745.6	757.5
48	756.5	767.9
49	766.9	779.5
50	778.5	792.9
51	791.9	807
52	806	820
53	819	834.2
54	833.2	849.4
55	848.4	866
56	865	884.4
57	883.4	899.9
58	898.9	919
59	918	942.1
60	941.1	971.6
61	970.6	1006
62	1005	1053
63	1052	1110.6
64	1109.6	1200.5
