## Supplementary Tables for "Substrate Stiffness Dictates Unique Doxorubicin-induced Senescence-associated Secretory Phenotypes and Transcriptomic Signatures in Human Pulmonary Fibroblasts": Supplementary Table 8_DIAisolation_Thermo.xlsx

### Sheet: Thermo
Isolation scheme of the DIA acquisition method on the Orbitrap Eclipse Tribrid mass spectrometer.
Window	Start m/z	Stop m/z	Center m/z	z	Isolation Width
1	350	383	366.5	3	33
2	382	408	395	3	26
3	407	429	418	3	22
4	428	448	438	3	20
5	447	467	457	3	20
6	466	484	475	3	18
7	483	503	493	3	20
8	502	521	511.5	3	19
9	520	539	529.5	3	19
10	538	557	547.5	3	19
11	556	575	565.5	3	19
12	574	594	584	3	20
13	593	614	603.5	3	21
14	613	634	623.5	3	21
15	633	656	644.5	3	23
16	655	678	666.5	3	23
17	677	701	689	3	24
18	700	726	713	3	26
19	725	756	740.5	3	31
20	755	787	771	3	32
21	786	823	804.5	3	37
22	822	862	842	3	40
23	861	914	887.5	3	53
24	913	979	946	3	66
25	978	1077	1027.5	3	99
26	1076	1650	1363	3	574
