## Supplementary Tables for "Substrate Stiffness Dictates Unique Doxorubicin-induced Senescence-associated Secretory Phenotypes and Transcriptomic Signatures in Human Pulmonary Fibroblasts": Supplementary Table 10_CellTypeProportion.csv

	total_cell	GSE122960	GSE128033	GSE128169	GSE135893
AT1	0.752029484	1.343672597	0.407367032	0.230591852	0.673974614
AT2	14.80817438	39.30485179	2.926157554	3.575844668	8.139270604
B Cells	0.494712552	0.139223908	0.206552298	0.123650703	0.87153397
Basal	1.68708601	1.278917291	2.254862585	1.4403636	1.799013952
cDCs	1.034663081	0.210454744	0.415973378	0.287404338	1.863701528
Ciliated	7.627371881	1.771057616	4.627345229	3.341910905	12.82474912
Differentiating Ciliated	0.933811445	0.46461932	1.230707442	0.574808676	1.19060107
Endothelial Cells	6.948802231	1.47965874	10.23294509	10.08922902	8.079827966
Fibroblasts	0.356093431	0.025902122	0.679901314	0.594860141	0.373264799
HAS1 High Fibroblasts	0.077610107	0.001618883	0.117620059	0.023393376	0.156474003
KRT5-/KRT17+	0.240300812	0.040472066	1.57209249	0.093573505	0.423965873
Lymphatic Endothelial Cells	0.976559258	0.293017759	56.70434334	1.406944491	1.051610196
Macrophages	42.9528363	46.49430963	0.920878995	53.73792735	34.02916186
Mast Cells	0.585188505	0.116559551	0.094669803	1.056043846	0.612783664
Mesothelial Cells	0.146089613	0.101989607	1.70692524	0.076863951	0.20367845
Monocytes	4.076813254	2.259960175	0.031556601	3.565818935	5.91366831
MUC5AC+ High	0.048143168	0.278447815	2.736817947	0.006683822	0.090038113
MUC5B+	1.727343659	0.328633177	5.648631591	2.015172276	2.126822616
Myofibroblasts	2.037369059	0.035615418	0.166389351	3.425458677	1.496555824
NK Cells	1.081146139	0.033996536	0.051638074	0.678407914	2.029791251
pDCs	0.097946445	0.166744913	0.01434391	0.030077198	0.164341411
Plasma Cells	0.300064744	0.014569944	0.593837856	0.03676102	0.527990489
PLIN2+ Fibroblasts	0.672759268	0.105227372	0.100407367	0.394345487	1.125039337
Proliferating Epithelial Cells	0.188837426	0.045328714	0.037294165	0.046786753	0.298087346
Proliferating Macrophages	0.668193967	0.016188826	0.011475128	0.020051465	1.366306514
Proliferating T Cells	0.210833873	1.15588221	1.480291468	0.013367644	0.428336655
SCGB3A2+	1.973454853	0.568227809	0.774571117	1.019282826	2.814783734
SCGB3A2+ SCGB1A1+	0.945017182	0.233119101	1.442997303	0.822110083	1.232560579
Smooth Muscle Cells	1.127629198	0.985899532	2.708130128	2.259131772	1.218574076
T Cells	4.521722529	0.705832834	0.103276149	8.819302877	5.859470611
Transitional AT2	0.701396152	1.343672597	0.407367032	0.193830832	1.014021469
